# The 13A4 monoclonal antibody to the mouse PROM1 protein recognizes a structural epitope

**DOI:** 10.1101/2022.03.04.482347

**Authors:** Fatimah Matalkah, Scott Rhodes, Visvanathan Ramamurthy, Peter Stoilov

## Abstract

**Purpose:** We endeavored to map the epitope of the rat monoclonal antibody mAB 13A4 to the mouse PROM1 (CD133, AC133) protein. mAB 13A4 is the main reagent used to detect the mouse PROM1 protein. PROM1 is required for the maintenance of primary cilia and mutations in the *Prom1* gene are associated with retinal degeneration.

**Methods:** Epitope tagged clones of splice variants and tiled deletion mutants were used to map the mAB 13A4 epitope and test the predicted tertiary structure of PROM1. The proteins were expressed in Neuro 2a cells and analyzed by Western blot with antibodies to PROM1 and the epitope tag.

**Results:** Deletions in the second and third extracellular domains of the PROM1 protein disrupted the mAB 13A4 epitope. Furthermore, the affinity of mAB 13A4 to the major PROM1 isoform in photoreceptor cells is significantly reduced due to the inclusion of a photoreceptor-specific alternative exon in the third extracellular domain. Interestingly, a deletion in the photoreceptor specific isoform of six amino acids adjacent to the alternative exon restored the affinity of mAB 13A4 to PROM1.

**Conclusion:** mAB 13A4 recognizes a structural epitope that is stabilized by two of the extracellular domains of PROM1. The results of our mutagenesis are consistent with the computationally predicted helical bundle structure of PROM1 and point to the utility of mAB 13A4 for evaluating the effect of mutations on the PROM1 structure. We show that the PROM1 isoform composition needs to be considered when interpreting tissue and developmental expression data produced by mAB 13A4.
