## Supplemental Table 1. List of cloning primers for "The 13A4 monoclonal antibody to the mouse PROM1 protein recognizes a structural epitope"

### Sheet: Sheet1
Supplementary Table 1. Cloning primers used in this study
Name	Sequence	Clone
Frag-1.For	TATAGGGAGACCCAAGCTGGgccaccatggctctcgt	All deletion clones
Frag-2.Rev	GCTGATCAGCGGGTTTAAACGGGCCTCACTTGTCGTCATCGTCTTTGTAGT	All deletion clones
D+1_Frag-1.Rev	ctttctccggcaaattcagtgattgctgcacaggag	D+1
D+1_Frag-2.For	caatcactgaatttgccggagaaagtgaagaagat	D+1
D+2_Frag-1.Rev	ccaaagaggcgagggtccagacactttgtcttaacg	D+2
D+2_Frag-2.For	ctggaccctcgcctctttggactctgttcagc	D+2
D+3_Frag-1.Rev	cgttattggttttctccggcaacttgttgct	D+3
D+3_Frag-2.For	gccggagaaaaccaataacgtttccctcatcgt	D+3
D+4_Frag-1.Rev	acttcttcgtttcagagtccaaagaggcaaggatct	D+4
D+4_Frag-2.For	tctttggactctgaaacgaagaagtttgggaaaacaatactagg	D+4
D-1_Frag-1.Rev	ggagggtccagacctggtggatggctcttatattctgtacatccagtaag	D-1
D-1_Frag-2.For	gccatccaccaggtctggaccctccagcaa	D-1
D-2_Frag-1.Rev	caggagggaggagctgtttcagctttccttcaggca	D-2
D-2_Frag-2.For	aagctgaaacagctcctccctcctgtgcag	D-2
D-3_Frag-1.Rev	tatattctgtacttttgcttccagggtagaggc	D-3
D-3_Frag-2.For	tggaagcaaaagtacagaatataagagccatccaccag	D-3
D-4_Frag-1.Rev	gtttcagctttcccagcagattcacttcagtagggg	D-4
D-4_Frag-2.For	gtgaatctgctgggaaagctgaaacaggccttcttac	D-4
D-5_Frag-1.Rev	cttttgcttccagagtctccttcaagtatgtggaataatcga	D-5
D-5_Frag-2.For	ttgaaggagactctggaagcaaaagcaaaccagt	D-5
D-6_Frag-1.Rev	gcagattcacttctgtatctatcccagaatgtgcaaagtcc	D-6
D-6_Frag-2.For	gggatagatacagaagtgaatctgctgacatttgcc	D-6
DelEC2_Frag-1.Rev	tattgagctgggtggcatccttggtctgtttgatgg	Del EC2
DelEC2_Frag-2.For	accaaggatgccacccagctcaataccaacctgag	Del EC2
Del6AA_Frag-1.Rev	ccctcacaaatttagggaggagatgctggtgggatg	Del 6AA
Del6AA_Frag-2.For	catctcctccctaaatttgtgagggtgaggaatacgttaagac	Del 6AA
D-7_Frag-1.Rev	ttcctgtgttatccgtatttatgttttcagaaatctggtcaatg	D-7
D-7_Frag-2.For	aacataaatacggataacacaggaaggaagagcc	D-7
DelEx19_Frag-1.Rev	acactttgtcttaacgtattcagtgattgctgcacaggagggaggagatg	SV8(-Ex19)
DelEx19_Frag-2.For	catctcctccctcctgtgcagcaatcactgaatacgttaagacaaagtgt	SV8(-Ex19)
CDS.For	GCTGATCAGCGGGTTTAAACTCACTTGTCGTCATCGTCTTTGTAGTCGTATCGAGACGGGTCGTC	Flag Tagged Prom1 SV8
CDS.Rev	GAAATTAATACGACTCACTATAGGGAGACCCAAGCTGCCACCATGGCTCTCGTCTTCAGTGCC	Flag Tagged Prom1 SV8
